# Robust evidence for modest neoselachian diversity loss across the K/Pg: Response to Guinot et al

**DOI:** 10.64898/2026.04.08.716966

**Authors:** Amanda Gardiner, Gregor H. Mathes, Rebecca Cooper, Kristína Kocáková, Jaime A. Villafaña, Daniele Silvestro, Catalina Pimiento

**Affiliations:** Department of Paleontology, University of Zurich; Zurich, 8006, Switzerland; Department of Genetics, University of Cambridge; Cambridge, CB2 3EH, UK; Chair of Physical Geography, University of Passau, Passau, 94032, Germany; Natural History Museum, University of Oslo, Oslo, 0562 Norway; Centre for Planetary Habitability, Department of Geosciences, University of Oslo, Oslo, 0315, Norway; Departamento de Ecología, Facultad de Ciencias, Universidad Católica de la Santísima Concepción, Concepción 4090541, Chile; Department of Biosystems Science and Engineering, ETH Zurich, Basel, 4056, Switzerland; Department of Biological and Environmental Sciences and Gothenburg Global Biodiversity Centre, University of Gothenburg, Gothenburg, 41319, Sweden; Department of Biosciences, Swansea University; Swansea, SA2 8PP, United Kingdom

## Abstract

We reconstructed the neoselachian diversity over the past 145 million years using a new occurrence dataset and DeepDive^1-3^. We recovered a small decline through the K/Pg following a steady increase during the Cretaceous, and a prolonged, substantial decline towards the present following a mid-Eocene peak^2^. Guinot et al. argue that our conclusions are compromised by problems in the underlying data and by the way extinction magnitude across the K/Pg was quantified. They cast doubt particularly on the pattern across the K/Pg, which they consider to be at odds with all previous analyses. We audited the alleged data issues reported in Guinot et al. and found that they include a combination of differences in data-treatment decisions, valid corrections and cases where our verification did not support their proposed changes (see Supplementary Information). We applied their data treatment and ran sensitivity tests to evaluate how this approach affects our results, specifically around the K/Pg. None of our tests recovered a catastrophic diversity loss for neoselachians during this interval. As such, we demonstrate that our findings are robust and consistent across different data treatments.

---

Although our findings contrast with previous works by Guinot et al.^4,5^, we note that recent independent analyses have also recovered a moderate, rather than catastrophic, diversity decline across the K/Pg^6,7^. Such results were found using an independently compiled dataset, different methodology, and were based on genus-level occurrences, which are more taxonomically stable than species-level. The absence of a diversity collapse across the K/Pg is further corroborated by a reconstruction of neoselachian diversification rates applying PyRate^8^ to our dataset, which showed that although neoselachians experienced extinction rates greatly exceeding background levels, these were accompanied by elevated origination rates, suggesting rapid diversity turnover^9^. Thus, while interpretations differ among studies, our results are consistent with recent research.

Guinot et al. argue that estimating diversity trajectories is an inappropriate methodology to understand the evolution of biodiversity in deep time. While we demonstrably appreciate the value of modelling speciation and extinction dynamics^8^, we emphasize that the reconstruction of diversity trajectories has greatly advanced our understanding of the evolution of life on Earth through hundreds of studies published over many decades. These include some of the most influential research in the field of paleobiology, which have revealed the rise and fall of major clades in the history of life^10-13^. Methods to infer past biodiversity have evolved, from statistical and Bayesian approaches to deep learning, leading to updated reconstructions of diversity dynamics^3,14-16^. We agree with Guinot et al. that “a multitude of evolutionary histories can produce similar diversity trajectories”. This is in line with the recent finding that the same diversity trajectory can be explained by multiple dynamics of speciation and extinction rates, which therefore become non-identifiable parameters in some cases^17^. Yet, this does not invalidate research on past biodiversity trajectories as a key biological indicator of macroevolutionary dynamics.

Importantly, our goal was to reconstruct biodiversity trajectories through time. We contend that Guinot et al. attempt to move the goalposts by focussing on extinction rate and magnitude. Furthermore, when estimating extinction across the K/Pg, they use raw taxonomic counts without accounting for biases inherent to the fossil record. However, up to 50–60% of apparent diversity changes in shallow marine fossils can be attributed to sampling biases, and even methods traditionally used to mitigate them fail to fully account for spatial and temporal heterogeneities^18,19^. Indeed, using uncorrected range-through estimates, we originally found a K/Pg decline of 32% ± 2%^2^. When explicitly accounting for multiple biases using DeepDive, we recovered a diversity trajectory displaying a ~10% drop in diversity across the K/Pg^2^, providing an analytically robust insight into neoselachian evolutionary history.
