## Supplementary material for "Robust evidence for modest neoselachian diversity loss across the K/Pg: Response to Guinot et al": Data S2

### Sheet: Sheet1
taxon	start_age	mean_div	min_div	max_div	stage
No_ev_included	2.58	1057.24	1027.9	1095.88	Pleistocene
No_ev_included	5.333	1492.42	1351.11	1692.04	Pliocene
No_ev_included	7.246	1181.56	1054.7	1341.02	Messinian
No_ev_included	11.63	1184.27	958.76	1368.76	Tortonian
No_ev_included	13.82	1101.77	918.003	1207.44	Serravallian
No_ev_included	15.97	1144.95	988.517	1247.82	Langhian
No_ev_included	20.44	1186	1043.35	1324.91	Burdigalian
No_ev_included	23.03	1169.63	1038.54	1349.66	Aquitanian
No_ev_included	27.82	1161.6	1042.41	1270.22	Chattian
No_ev_included	33.9	1035.14	935.094	1113.36	Rupelian
No_ev_included	37.71	1362.42	1194.36	1533.77	Priabonian
No_ev_included	41.2	1745.86	1511.86	1979.67	Bartonian
No_ev_included	47.8	1774.27	1517.08	1993.56	Lutetian
No_ev_included	56	1686.82	1515.97	1826.88	Ypresian
No_ev_included	59.2	1211.79	1013.77	1369.73	Thanetian
No_ev_included	61.6	1061.19	797.037	1255.66	Selandian
No_ev_included	66	1082.97	916.955	1226.78	Danian
No_ev_included	72.1	1404.05	1192.33	1612.61	Maastrichtian
No_ev_included	83.6	1438.92	1265.62	1576.13	Campanian
No_ev_included	86.3	1239.05	1053.13	1381.89	Santonian
No_ev_included	89.8	998.762	834.183	1138.39	Coniacian
No_ev_included	93.9	1057.09	875.572	1198.24	Turonian
No_ev_included	100.5	1214.12	1037.21	1371.78	Cenomanian
No_ev_included	113	900.892	811.003	1062.5	Albian
No_ev_included	121.4	546.183	413.522	731.059	Aptian
No_ev_included	129.4	459.262	330.336	627.624	Barremian
No_ev_included	132.6	413.724	299.126	567.205	Hauterivian
No_ev_included	139.8	600.873	432.339	816.749	Valanginian
No_ev_included	145	287.634	210.486	362.671	Berriasian
K/Pg_model	2.58	1125.61	1057.14	1175.48	Pleistocene
K/Pg_model	5.333	1485.82	1318.68	1717.83	Pliocene
K/Pg_model	7.246	1350.98	1191.58	1535.71	Messinian
K/Pg_model	11.63	1360.53	1190.71	1550.87	Tortonian
K/Pg_model	13.82	1257.64	1101.91	1409.3	Serravallian
K/Pg_model	15.97	1307.21	1146.84	1501.92	Langhian
K/Pg_model	20.44	1342.68	1165.88	1600.49	Burdigalian
K/Pg_model	23.03	1298.41	1110.45	1587.74	Aquitanian
K/Pg_model	27.82	1263.16	1045.43	1539.75	Chattian
K/Pg_model	33.9	1186.24	949.813	1540.79	Rupelian
K/Pg_model	37.71	1531.77	1170.8	1885.31	Priabonian
K/Pg_model	41.2	1903.26	1460.26	2396.53	Bartonian
K/Pg_model	47.8	2045.04	1640.74	2478.76	Lutetian
K/Pg_model	56	1993.58	1707.42	2298.65	Ypresian
K/Pg_model	59.2	1339.21	1107.55	1545.41	Thanetian
K/Pg_model	61.6	1160.98	893.16	1444.49	Selandian
K/Pg_model	66	1099.36	877.092	1328.24	Danian
K/Pg_model	72.1	1564.18	1417.7	1703.48	Maastrichtian
K/Pg_model	83.6	1549.68	1395.99	1666.27	Campanian
K/Pg_model	86.3	1315.76	1123.33	1471.61	Santonian
K/Pg_model	89.8	1111.4	945.403	1252.35	Coniacian
K/Pg_model	93.9	1204.74	988.336	1359.88	Turonian
K/Pg_model	100.5	1322.51	1075.87	1536.55	Cenomanian
K/Pg_model	113	1007.97	815.807	1171.47	Albian
K/Pg_model	121.4	653.895	495.024	771.806	Aptian
K/Pg_model	129.4	520.803	383.886	638.572	Barremian
K/Pg_model	132.6	447.77	332.144	558.373	Hauterivian
K/Pg_model	139.8	615.585	527.181	702.164	Valanginian
K/Pg_model	145	306.47	271.161	342.592	Berriasian
No_ev_excluded	2.58	1144.28	1067.97	1209.4	Pleistocene
No_ev_excluded	5.333	1380.48	1108.18	1722.13	Pliocene
No_ev_excluded	7.246	1197.22	886.458	1459.43	Messinian
No_ev_excluded	11.63	1149.65	855.399	1586.6	Tortonian
No_ev_excluded	13.82	1004.21	722.91	1403.21	Serravallian
No_ev_excluded	15.97	1012.63	759.317	1452.66	Langhian
No_ev_excluded	20.44	1107.72	863.147	1553.56	Burdigalian
No_ev_excluded	23.03	1077.81	799.34	1480.42	Aquitanian
No_ev_excluded	27.82	1103.21	867.541	1549.46	Chattian
No_ev_excluded	33.9	1048.77	787.722	1474.17	Rupelian
No_ev_excluded	37.71	1414.78	1084.82	1999.32	Priabonian
No_ev_excluded	41.2	1729.71	1280.52	2578.61	Bartonian
No_ev_excluded	47.8	1893.26	1373.4	2722.71	Lutetian
No_ev_excluded	56	1673.14	1280.56	2322.65	Ypresian
No_ev_excluded	59.2	1283.41	981.745	1947.87	Thanetian
No_ev_excluded	61.6	1108.09	737.87	1747.5	Selandian
No_ev_excluded	66	1166.5	829.808	1624.97	Danian
No_ev_excluded	72.1	1744.07	1318.06	2514.13	Maastrichtian
No_ev_excluded	83.6	1787.27	1494.49	2546.63	Campanian
No_ev_excluded	86.3	1281.8	960.627	1924.73	Santonian
No_ev_excluded	89.8	963.089	667.481	1514.95	Coniacian
No_ev_excluded	93.9	1042.03	710.064	1541.75	Turonian
No_ev_excluded	100.5	1296.57	1043.34	1678.57	Cenomanian
No_ev_excluded	113	952.058	768.348	1418.67	Albian
No_ev_excluded	121.4	569.632	422.714	867.125	Aptian
No_ev_excluded	129.4	439.343	313.841	704.004	Barremian
No_ev_excluded	132.6	382.348	259.278	626.404	Hauterivian
No_ev_excluded	139.8	465.903	327.904	669.18	Valanginian
No_ev_excluded	145	246.145	200.255	341.365	Berriasian
