## Supplementary material for "Robust evidence for modest neoselachian diversity loss across the K/Pg: Response to Guinot et al": Data S3

### Sheet: Sheet1
start_age	mean_div	min_div	max_div	stage	subset
2.58	73.66	71	76	Pleistocene	No_ev_included
5.333	136.41	133	142	Pliocene	No_ev_included
7.246	147.21	138	155	Messinian	No_ev_included
11.63	171.35	166	178	Tortonian	No_ev_included
13.82	176.57	168	185	Serravallian	No_ev_included
15.97	203.13	194	210	Langhian	No_ev_included
20.44	209.03	204	216	Burdigalian	No_ev_included
23.03	173.85	167	181	Aquitanian	No_ev_included
27.82	150.45	147	155	Chattian	No_ev_included
33.9	140.01	135	145	Rupelian	No_ev_included
37.71	187.34	183	191	Priabonian	No_ev_included
41.2	214.86	207	223	Bartonian	No_ev_included
47.8	228.24	223	236	Lutetian	No_ev_included
56	257.96	253	263	Ypresian	No_ev_included
59.2	160.31	157	164	Thanetian	No_ev_included
61.6	95.39	90	101	Selandian	No_ev_included
66	119.28	115	124	Danian	No_ev_included
72.1	207.07	207	208	Maastrichtian	No_ev_included
83.6	216.33	212	218	Campanian	No_ev_included
86.3	139.11	135	144	Santonian	No_ev_included
89.8	84.47	80	88	Coniacian	No_ev_included
93.9	122.84	121	125	Turonian	No_ev_included
100.5	167.02	165	168	Cenomanian	No_ev_included
113	83	83	83	Albian	No_ev_included
125	32.72	30	36	Aptian	No_ev_included
129.4	17.23	13	20	Barremian	No_ev_included
132.6	12.24	12	13	Hauterivian	No_ev_included
139.8	27.17	25	28	Valanginian	No_ev_included
145	1	1	1	Berriasian	No_ev_included
2.58	42.24	40	45	Pleistocene	No_ev_excluded
5.333	96.62	94	101	Pliocene	No_ev_excluded
7.246	105.67	98	114	Messinian	No_ev_excluded
11.63	134.17	128	143	Tortonian	No_ev_excluded
13.82	129.19	121	138	Serravallian	No_ev_excluded
15.97	143.09	139	148	Langhian	No_ev_excluded
20.44	165.02	160	169	Burdigalian	No_ev_excluded
23.03	136.23	128	145	Aquitanian	No_ev_excluded
27.82	114.87	111	118	Chattian	No_ev_excluded
33.9	107.24	103	112	Rupelian	No_ev_excluded
37.71	142.78	138	148	Priabonian	No_ev_excluded
41.2	152.51	143	160	Bartonian	No_ev_excluded
47.8	171.73	159	182	Lutetian	No_ev_excluded
56	184.39	179	189	Ypresian	No_ev_excluded
59.2	124.07	120	128	Thanetian	No_ev_excluded
61.6	74.74	68	80	Selandian	No_ev_excluded
66	89.83	84	96	Danian	No_ev_excluded
72.1	174	174	174	Maastrichtian	No_ev_excluded
83.6	189.14	187	191	Campanian	No_ev_excluded
86.3	117.28	112	122	Santonian	No_ev_excluded
89.8	70.08	66	75	Coniacian	No_ev_excluded
93.9	103.53	101	106	Turonian	No_ev_excluded
100.5	146.13	144	147	Cenomanian	No_ev_excluded
113	78	78	78	Albian	No_ev_excluded
125	26.76	23	31	Aptian	No_ev_excluded
129.4	11.64	6	16	Barremian	No_ev_excluded
132.6	3.21	3	4	Hauterivian	No_ev_excluded
139.8	23.21	21	24	Valanginian	No_ev_excluded
145	1	1	1	Berriasian	No_ev_excluded
